# Functional integration of “undead” neurons in the olfactory system

**DOI:** 10.1101/623488

**Authors:** Lucia L. Prieto-Godino, Ana F. Silbering, Mohammed A. Khallaf, Steeve Cruchet, Karolina Bojkowska, Sylvain Pradervand, Bill S. Hansson, Markus Knaden, Richard Benton

## Abstract

Programmed cell death (PCD) is widespread during neurodevelopment, typically eliminating the surpluses of neuronal production. Employing the *Drosophila* olfactory system, we examined the potential of cells fated to die to contribute to circuit evolution. Inhibition of PCD is sufficient to generate many new cells that express neural markers and exhibit odor-evoked activity. These “undead” neurons express a subset of olfactory receptors that, intriguingly, is enriched for recent receptor duplicates and include some normally found in other chemosensory organs and life-stages. Moreover, undead neuron axons integrate into the olfactory circuitry in the brain, forming novel receptor/glomerular couplings. Comparison of homologous olfactory lineages across drosophilids reveals natural examples of fate changes from death to a functional neuron. Finally, we provide evidence that PCD contributes to evolutionary differences in carbon dioxide-sensing circuit formation in *Drosophila* and mosquitoes. These results reveal the remarkable potential of alterations in PCD patterning to evolve new neural pathways.
