## Supplementary material for "Functional integration of “undead” neurons in the olfactory system": Table S1

### Sheet: Table S1
Table S1. Estimated potential pool of undead neurons in the antenna.
Sensillum	Receptor1	# neurons		mean # sensilla		# neurons / sensillum	total # neurons		# potential undead neurons/ sensillum2	# potential undead neurons		Notes
		female	male	female	male		female	male		female	male
ab13	Or10a	37.5	26	39.825	30	4	159.3	120	0	0	0
	Or42b	38.5	32
	Gr21a	39.8	30
	Or92a	43.5	32
ab2	Or59b	23	15.5	23	15.5	2	46	31	1	23	15.5
	Or85a	23	15.5
ab3	Or22a/b	29	17	29	17	2	58	34	1	29	17	Or22a/b and Or85b neuron numbers from RNA FISH (Auer et al., bioRxiv doi.org/10.1101/546507)
	Or85b	29	17
ab4	Or56a	24	21	24	21	2	48	42	1	24	21
	Or7a	24	21
ab5	Or47a	34	31	34	31	2	68	62	1	34	31
	Or82a	34	31
ab6	Or13a	15	11	15	11	2	30	22	1	15	11
	Or49b	15	11
ab7	Or67c	14	12	11.25	10.5	2	22.5	21	1	11.25	10.5
	Or98a	8.5	9
ab8	Or43b	18	15	18	15	2	36	30	1	18	15
	Or9a	18	15
ab9	Or69a	24	17.5	24	17.5	2	48	35	1	24	17.5
	Or67b	24	17.5
ab10	Or49a/Or85f	18	10.5	19	14.75	2	36	29.5	1	18	14.75	Or67a neuron numbers from RNA FISH (R. Alverez Ocana, unpublished)
	Or67a	20	19
at1	Or67d	62.5	62.25	62.5	62.25	1	62.5	62.25	2	125	124.5
at4	Or65a/b/c	19.5	25.5	19.5	25.5	3	58.5	76.5	0	0	0
	Or88a	19.5	25.5
	Or47b	19.5	25.5
ai2	Or23a	15	18	15	18	2	30	36	1	15	18
	Or83c	15	18
ai3	Or43a	27	22	27	22	3	81	66	0	0	0
	Or2a	27	22
	Or19a	27	22
ac1	Ir31a	15	16	15	16	3	45	48	0	0	0
	Ir92a	15	16
	Ir75d	15	16
ac2	Ir75a	15	?	15	12	3	45	36	0	0	0
	Ir41a	15	12
	Ir75d	?	?
ac3I/II	Or35a	47.5	42	32.75	30	2	65.5	60	1	32.75	30	IR75b/IR75c neuron numbers from immunofluorescence (Prieto-Godino et al., Neuron 2017)
	Ir75b / Ir75c	18	18
ac4	Ir84a	29.5	24	29.5	24	3	88.5	72	0	0	0
	Ir76a	29.5	24
	Ir75d	?	?
sacI	Ir40a	11	11	11	11	3	33	33	0	0	0
	?	-	-
	?	-	-
sacII	Ir40a	14	14	14	14	3	42	42	0	0	0	Ir40a neuron numbers from immunofluorescence (Knecht et al., eLife 2016)
	Ir68a	-	-
	?	-	-
sacIII	Ir64a	16	16	16	16	2	32	32	1	16	16	Ir64a neuron numbers from immunofluorescence (Ai et al., Nature 2010)
	?	-	-
arista	Gr28b.d	3	3	3	3	2	6	6	1	3	3	Ir21a neuron numbers from immunofluorescence (Budelli et al., Neuron 2019)
	Ir21a	3	3
TOTAL4		1032.3	882.25	497.325	437		1140.8	996.25		388	344.75
1Co-receptor genes (i.e., Orco, Ir8a, Ir25a, Ir76b and Ir93a), which are expressed in multiple neuron populations, are not shown
2This number is calculated based upon the assumption that in most sensilla (excluding ab1) only three of the four putative neuronal precusors express the neuronal marker Elav during development (Endo et al., Nat Neuro 2011; Chai et al., Nat Comm 2019); the Elav-negative fourth cell (Nbb) is therefore unlikely to become an OSN even when PCD is blocked
3Abbreviations: ab: antennal basiconic; at: antennal trichoid; ai: antennal intermediate; ac: antennal coeloconic; sac: sacculus, a three-chambered (I, II, III) pocket in the antenna housing olfactory and hygrosensory neurons; arista: a feather-like projection housing thermosensory neurons
4Neuron numbers based upon the the total counts of individual OSN classes match relatively well with estimates based upon sensillum counts (females = 1038 OSNs; males = 974 OSNs) (Shanbhag et al., Int J Insect Morphol Embryol 1999)
