## Supplementary material for "Functional integration of “undead” neurons in the olfactory system": Table S2

### Sheet: Table S2
Table S2. Comparison of chemosensory receptor and pro-apoptotic factor transcript abundance in control and PCD-blocked antennae.
Gene_ID	AveExpr	AveExp_P35	AveExp_W	logFC	t	P.Value	adj.P.Val	Fold_Change	Gene_Name	Gene_type	Description	Chromosome_Name	Gene_Start	Gene_End	Strand	Transcript_count	Source_gene	X05	X06	X11	X12	X13	X14
FBgn0026391	0.44941	3.14733	-2.24851	5.39585	12.5903	0.000483178	0.00235905	42.1028	Or33b	protein_coding	Odorant receptor 33b [Source:FlyBase;Acc:FBgn0026391]	2L	11936181	11937501	1	1	FlyBase	2.89722	-1.53051	3.26447	-2.1089	3.28031	-3.10612
FBgn0041243	1.46071	3.2059	-0.284472	3.49037	20.1367	9.49417e-05	0.00141893	11.2385	Gr43a	protein_coding	Gustatory receptor 43a [Source:FlyBase;Acc:FBgn0041243]	2R	7390869	7393161	-1	3	FlyBase	3.42806	-0.416902	3.04931	-0.024159	3.14033	-0.412354
FBgn0041626	1.29709	2.99228	-0.398092	3.39037	13.6507	0.000365606	0.00231303	10.4859	Or19a	protein_coding	Odorant receptor 19a [Source:FlyBase;Acc:FBgn0041626]	X	20141819	20143188	-1	1	FlyBase	2.87233	0.0521388	3.09889	-0.304087	3.00562	-0.942328
FBgn0046885	-1.06082	0.459177	-2.58082	3.04	11.2958	0.000701465	0.00295926	8.22491	Gr98d	protein_coding	Gustatory receptor 98d [Source:FlyBase;Acc:FBgn0046885]	3R	27546052	27547462	1	1	FlyBase	0.723678	-2.52706	0.413455	-3.10535	0.240399	-2.11006
FBgn0033043	5.39663	6.78794	4.00532	2.78261	18.4785	0.00012802	0.00151796	6.88097	Or42b	protein_coding	Odorant receptor 42b [Source:FlyBase;Acc:FBgn0033043]	2R	5797195	5798512	-1	1	FlyBase	6.7802	3.71404	6.81862	3.94829	6.76498	4.35364
FBgn0036786	2.72491	4.00942	1.4404	2.56902	14.9443	0.000267361	0.00184925	5.93407	skl	protein_coding	sickle [Source:FlyBase;Acc:FBgn0036786]	3L	18438561	18439942	-1	1	FlyBase	4.06085	1.63633	4.02382	1.01723	3.94359	1.66764
FBgn0041625	4.30415	5.45337	3.15492	2.29845	16.1625	0.000203797	0.00181534	4.9193	Or65a	protein_coding	Odorant receptor 65a [Source:FlyBase;Acc:FBgn0041625]	3L	6320611	6322098	1	1	FlyBase	5.58424	3.64934	5.42465	2.97511	5.35124	2.84031
FBgn0264556	-1.20548	-0.0755124	-2.33544	2.25993	5.69395	0.00694441	0.0140582	4.78967	Gr39a	protein_coding	Gustatory receptor 39a [Source:FlyBase;Acc:FBgn0264556]	2L	21290734	21297686	1	4	FlyBase	-0.0732937	-3.10857	-0.524649	-1.78768	0.371406	-2.11006
FBgn0032416	-1.175	-0.0704179	-2.27958	2.20916	33.7936	1.55865e-05	0.000765582	4.62406	Gr33a	protein_coding	Gustatory receptor 33a [Source:FlyBase;Acc:FBgn0032416]	2L	12138008	12140392	1	1	FlyBase	-0.173408	-2.52706	-0.409252	-2.52275	0.371406	-1.78892
FBgn0011706	1.78058	2.82631	0.734855	2.09146	15.761	0.000222363	0.00181534	4.26178	rpr	protein_coding	reaper [Source:FlyBase;Acc:FBgn0011706]	3L	18397535	18398435	-1	1	FlyBase	2.79497	0.926083	2.7721	0.347619	2.91186	0.930864
FBgn0041623	2.62	3.66128	1.57872	2.08256	9.74667	0.00116108	0.0038548	4.23558	Or65c	protein_coding	Odorant receptor 65c [Source:FlyBase;Acc:FBgn0041623]	3L	6327608	6329069	1	1	FlyBase	3.7208	2.01064	3.70319	1.79467	3.55987	0.930864
FBgn0046887	-0.795059	0.219087	-1.80921	2.02829	3.80819	0.0241292	0.0392691	4.07922	Gr98b	protein_coding	Gustatory receptor 98b [Source:FlyBase;Acc:FBgn0046887]	3R	27542497	27543888	1	1	FlyBase	-0.173408	-0.794934	0.590271	-2.1089	0.240399	-2.52378
FBgn0041624	4.58538	5.5734	3.59735	1.97606	27.2097	3.32357e-05	0.000919522	3.93416	Or65b	protein_coding	Odorant receptor 65b [Source:FlyBase;Acc:FBgn0041624]	3L	6325612	6327049	1	1	FlyBase	5.67879	3.86413	5.50775	3.49494	5.53367	3.43297
FBgn0050125	1.70743	2.59634	0.818522	1.77781	32.2032	1.84477e-05	0.000765582	3.42906	Ir56a	protein_coding	Ionotropic receptor 56a [Source:FlyBase;Acc:FBgn0050125]	2R	19094267	19096174	-1	1	FlyBase	2.5184	0.636716	2.61739	0.932366	2.65321	0.886485
FBgn0015946	2.47786	3.23322	1.7225	1.51073	11.0829	0.000748727	0.00295926	2.84954	grim	protein_coding	grim [Source:FlyBase;Acc:FBgn0015946]	3L	18302719	18304417	-1	1	FlyBase	3.07137	1.76405	3.29882	1.93215	3.32948	1.47128
FBgn0041246	0.3109	1.05051	-0.428708	1.47922	3.57719	0.0289513	0.0462107	2.78797	Gr32a	protein_coding	Gustatory receptor 32a [Source:FlyBase;Acc:FBgn0041246]	2L	11114014	11115823	1	1	FlyBase	0.666908	0.13008	1.31591	-1.11068	1.16871	-0.305525
FBgn0033727	-0.112621	0.61145	-0.836692	1.44814	6.6876	0.00410947	0.00947462	2.72857	Or49a	protein_coding	Odorant receptor 49a [Source:FlyBase;Acc:FBgn0033727]	2R	12393483	12394842	1	1	FlyBase	0.546192	-1.30862	0.796658	-0.789107	0.4915	-0.412354
FBgn0026389	5.08016	5.78694	4.37338	1.41356	17.4098	0.000157458	0.00163363	2.66394	Or43a	protein_coding	Odorant receptor 43a [Source:FlyBase;Acc:FBgn0026389]	2R	7232840	7234913	-1	1	FlyBase	5.6571	4.32406	5.78418	4.48377	5.91954	4.3123
FBgn0029521	0.102341	0.694996	-0.490314	1.18531	6.04983	0.00570631	0.0124638	2.27412	Or1a	protein_coding	Odorant receptor 1a [Source:FlyBase;Acc:FBgn0029521]	X	315123	316566	1	1	FlyBase	0.778298	-0.416902	0.211903	-0.52631	1.09479	-0.527729
FBgn0026399	-0.526646	-0.0453124	-1.00798	0.962667	3.20169	0.0395974	0.058689	1.94891	Or85e	protein_coding	Odorant receptor 85e [Source:FlyBase;Acc:FBgn0026399]	3R	8634320	8635878	-1	1	FlyBase	-0.173408	-1.30862	-0.202928	-0.410924	0.240399	-1.3044
FBgn0036829	3.27606	3.70218	2.84994	0.85224	21.7521	7.25681e-05	0.00141893	1.8053	Ir75d	protein_coding	Ionotropic receptor 75d [Source:FlyBase;Acc:FBgn0036829]	3L	18908260	18911182	-1	1	FlyBase	3.75524	2.86991	3.41298	2.54589	3.93831	3.13402
FBgn0041229	2.67827	3.08488	2.27165	0.813227	6.91604	0.003678	0.00872211	1.75714	Gr93a	protein_coding	Gustatory receptor 93a [Source:FlyBase;Acc:FBgn0041229]	3R	21832503	21834013	1	1	FlyBase	3.24625	2.51062	2.93384	2.33065	3.07455	1.97369
FBgn0041622	4.36909	4.76869	3.96948	0.79921	7.0721	0.00341593	0.00859157	1.74015	Or69a	protein_coding	Odorant receptor 69a [Source:FlyBase;Acc:FBgn0041622]	3L	12964360	12967733	-1	2	FlyBase	4.68937	4.13379	4.76282	3.96974	4.85389	3.80492
FBgn0026386	5.55776	5.92775	5.18776	0.739986	15.4067	0.000240587	0.00181534	1.67016	Or47a	protein_coding	Odorant receptor 47a [Source:FlyBase;Acc:FBgn0026386]	2R	11250368	11251913	1	1	FlyBase	6.04598	5.3649	5.97151	5.14495	5.76576	5.05344
FBgn0037685	3.71277	4.04992	3.37562	0.674301	11.1664	0.00072973	0.00295926	1.59582	Or85f	protein_coding	Odorant receptor 85f [Source:FlyBase;Acc:FBgn0037685]	3R	9398190	9399551	1	1	FlyBase	4.18734	3.39687	3.99792	3.43451	3.96449	3.29547
FBgn0259215	3.62173	3.87339	3.37007	0.50332	3.50946	0.0305849	0.0470101	1.41747	Ir93a	protein_coding	Ionotropic receptor 93a [Source:FlyBase;Acc:FBgn0259215]	3R	20851709	20859945	-1	1	FlyBase	4.01041	3.13858	3.74739	3.43451	3.86238	3.53712
FBgn0035167	0.283834	0.521198	0.0464712	0.474727	1.80949	0.154668	0.191603	1.38965	Gr61a	protein_coding	Gustatory receptor 61a [Source:FlyBase;Acc:FBgn0035167]	3L	841451	843701	1	3	FlyBase	0.481822	0.204026	0.590271	0.588528	0.4915	-0.653141
FBgn0033041	1.37982	1.60939	1.15025	0.459136	4.33393	0.0163759	0.0293089	1.37472	Or42a	protein_coding	Odorant receptor 42a [Source:FlyBase;Acc:FBgn0033041]	2R	5791441	5792967	-1	1	FlyBase	1.61034	0.969133	1.67094	1.13584	1.54689	1.34578
FBgn0040849	3.63016	3.8591	3.40122	0.457875	4.83005	0.0117152	0.0227003	1.37352	Ir41a	protein_coding	Ionotropic receptor 41a [Source:FlyBase;Acc:FBgn0040849]	2R	4917519	5021955	1	1	FlyBase	4.03305	3.56766	3.67077	3.419	3.87347	3.21701
FBgn0031634	8.94391	9.17117	8.71664	0.454525	12.855	0.000449759	0.00235905	1.37033	Ir25a	protein_coding	Ionotropic receptor 25a [Source:FlyBase;Acc:FBgn0031634]	2L	4830846	4835300	-1	4	FlyBase	9.2112	8.73651	9.1435	8.69691	9.1588	8.71651
FBgn0036019	4.81182	5.02738	4.59626	0.431118	8.13655	0.0021387	0.00586092	1.34828	Or67b	protein_coding	Odorant receptor 67b [Source:FlyBase;Acc:FBgn0036019]	3L	9627316	9629193	-1	1	FlyBase	4.99343	4.65918	5.10369	4.66236	4.985	4.46723
FBgn0003997	2.04879	2.25129	1.84629	0.404999	2.7274	0.0607432	0.0854523	1.32409	hid	protein_coding	head involution defective [Source:FlyBase;Acc:FBgn0003997]	3L	18167745	18185641	-1	2	FlyBase	2.2551	1.5819	2.34893	1.84197	2.14985	2.11502
FBgn0036009	5.61496	5.71361	5.5163	0.197311	3.5427	0.0297693	0.0466199	1.14656	Or67a	protein_coding	Odorant receptor 67a [Source:FlyBase;Acc:FBgn0036009]	3L	9529067	9531386	1	1	FlyBase	5.75226	5.67061	5.752	5.50043	5.63657	5.37787
FBgn0034866	-1.76503	-1.67026	-1.8598	0.189536	0.206308	0.847967	0.863545	1.1404	Or59c	protein_coding	Odorant receptor 59c [Source:FlyBase;Acc:FBgn0034866]	2R	23472300	23473753	-1	1	FlyBase	-2.00263	-0.946706	-3.10445	-2.1089	0.0962966	-2.52378
FBgn0036937	8.59326	8.67941	8.5071	0.172308	4.82411	0.0117604	0.0227003	1.12686	Ir76b	protein_coding	Ionotropic receptor 76b [Source:FlyBase;Acc:FBgn0036937]	3L	20108484	20111534	-1	1	FlyBase	8.67466	8.47818	8.69187	8.52914	8.6717	8.51398
FBgn0036757	7.80197	7.87809	7.72586	0.152233	2.94921	0.0494957	0.0708301	1.11129	Ir75a	protein_coding	Ionotropic receptor 75a [Source:FlyBase;Acc:FBgn0036757]	3L	17815570	17817921	-1	1	FlyBase	7.92192	7.86868	7.86664	7.6848	7.84571	7.62409
FBgn0045495	3.38683	3.44341	3.33025	0.113164	1.49732	0.218354	0.262658	1.0816	Gr28b	protein_coding	Gustatory receptor 28b [Source:FlyBase;Acc:FBgn0045495]	2L	7454826	7462247	-1	5	FlyBase	3.51907	3.23874	3.54763	3.46504	3.26353	3.28696
FBgn0062565	5.37422	5.41205	5.33639	0.0756519	2.13333	0.109528	0.139858	1.05384	Or19b	protein_coding	Odorant receptor 19b [Source:FlyBase;Acc:FBgn0062565]	X	20094398	20095767	1	1	FlyBase	5.39622	5.30105	5.45923	5.38541	5.3807	5.32272
FBgn0037399	4.25126	4.28445	4.21806	0.0663934	0.945963	0.4047	0.447867	1.0471	Or83c	protein_coding	Odorant receptor 83c [Source:FlyBase;Acc:FBgn0037399]	3R	6076804	6078283	-1	1	FlyBase	4.35395	4.24744	4.33647	4.15437	4.16294	4.25236
FBgn0035870	2.09846	2.13129	2.06563	0.065662	0.798773	0.47502	0.512034	1.04657	Gr66a	protein_coding	Gustatory receptor 66a [Source:FlyBase;Acc:FBgn0035870]	3L	8305336	8306980	-1	1	FlyBase	2.00325	1.98988	2.11834	2.1915	2.27228	2.0155
FBgn0039551	5.38815	5.4142	5.36209	0.0521141	0.994725	0.383482	0.430122	1.03678	Or98a	protein_coding	Odorant receptor 98a [Source:FlyBase;Acc:FBgn0039551]	3R	27845950	27847260	1	1	FlyBase	5.44346	5.44142	5.39915	5.40129	5.40001	5.24357
FBgn0037324	11.5768	11.5973	11.5564	0.0408623	1.16192	0.318227	0.372011	1.02873	Orco	protein_coding	Odorant receptor co-receptor [Source:FlyBase;Acc:FBgn0037324]	3R	5407183	5412406	-1	2	FlyBase	11.5921	11.5573	11.611	11.5816	11.5887	11.5302
FBgn0031209	5.8878	5.90356	5.87205	0.0315119	0.508171	0.641618	0.665679	1.02208	Ir21a	protein_coding	Ionotropic receptor 21a [Source:FlyBase;Acc:FBgn0031209]	2L	21823	25155	-1	1	FlyBase	5.97028	5.84108	5.89077	5.82566	5.84962	5.9494
FBgn0261402	6.81915	6.83382	6.80448	0.0293384	0.67207	0.54321	0.570714	1.02054	Ir75b	protein_coding	Ionotropic receptor 75b [Source:FlyBase;Acc:FBgn0261402]	3L	17818073	17820193	-1	1	FlyBase	6.87958	6.91724	6.84356	6.80044	6.77833	6.69577
FBgn0030016	5.74303	5.75634	5.72971	0.0266288	0.757	0.49672	0.528561	1.01863	Or7a	protein_coding	Odorant receptor 7a [Source:FlyBase;Acc:FBgn0030016]	X	8164266	8165708	-1	1	FlyBase	5.67879	5.66408	5.80525	5.761	5.78498	5.76406
FBgn0053971	4.30947	4.29532	4.32363	-0.0283122	-0.186634	0.862241	0.863545	-1.01982	Ir62a	protein_coding	Ionotropic receptor 62a [Source:FlyBase;Acc:FBgn0053971]	3L	1529439	1531259	-1	1	FlyBase	4.45799	4.09545	4.15618	4.36736	4.27178	4.50808
FBgn0038789	4.66418	4.64452	4.68384	-0.0393239	-1.00797	0.377895	0.429661	-1.02763	Ir92a	protein_coding	Ionotropic receptor 92a [Source:FlyBase;Acc:FBgn0038789]	3R	20338973	20343902	1	1	FlyBase	4.70708	4.74529	4.68054	4.67873	4.54592	4.62749
FBgn0052255	5.97521	5.95369	5.99673	-0.0430408	-1.2323	0.294041	0.348649	-1.03028	Gr64f	protein_coding	Gustatory receptor 64f [Source:FlyBase;Acc:FBgn0052255]	3L	4035799	4037575	1	1	FlyBase	6.04319	6.07213	5.94871	5.99999	5.86916	5.91805
FBgn0026390	0.658458	0.633435	0.683481	-0.0500458	-0.18484	0.863545	0.863545	-1.0353	Or33c	protein_coding	Odorant receptor 33c [Source:FlyBase;Acc:FBgn0026390]	2L	11937969	11939202	1	1	FlyBase	0.0203218	0.405525	0.747763	1.17331	1.13222	0.471612
FBgn0034473	5.98333	5.93907	6.02758	-0.0885146	-1.76339	0.162645	0.198523	-1.06327	Or56a	protein_coding	Odorant receptor 56a [Source:FlyBase;Acc:FBgn0034473]	2R	19769461	19771233	-1	1	FlyBase	6.08983	6.08197	5.90757	6.04868	5.81982	5.95209
FBgn0038798	7.86615	7.82139	7.91091	-0.0895211	-2.00083	0.125907	0.158337	-1.06402	Or92a	protein_coding	Odorant receptor 92a [Source:FlyBase;Acc:FBgn0038798]	3R	20504788	20506186	1	1	FlyBase	7.87648	8.02636	7.8175	7.83773	7.77017	7.86863
FBgn0026385	6.17888	6.12572	6.23204	-0.106322	-2.15188	0.107435	0.139618	-1.07648	Or47b	protein_coding	Odorant receptor 47b [Source:FlyBase;Acc:FBgn0026385]	2R	11319710	11321312	-1	1	FlyBase	6.22131	6.37393	6.08042	6.23406	6.07541	6.08813
FBgn0052704	8.04333	7.989	8.09766	-0.108659	-3.0884	0.0437106	0.0636488	-1.07823	Ir8a	protein_coding	Ionotropic receptor 8a [Source:FlyBase;Acc:FBgn0052704]	X	9232726	9236585	-1	1	FlyBase	8.00156	8.0969	7.99984	8.10459	7.9656	8.09148
FBgn0030204	6.43482	6.37786	6.49179	-0.113923	-2.69147	0.0628407	0.0869297	-1.08217	Or9a	protein_coding	Odorant receptor 9a [Source:FlyBase;Acc:FBgn0030204]	X	10458186	10459676	-1	1	FlyBase	6.45302	6.58497	6.3912	6.44214	6.28937	6.44824
FBgn0045479	2.28077	2.22043	2.34111	-0.120688	-0.82401	0.462285	0.504863	-1.08725	Gr64a	protein_coding	Gustatory receptor 64a [Source:FlyBase;Acc:FBgn0045479]	3L	4026769	4028600	1	1	FlyBase	2.07045	2.56776	2.45934	2.37955	2.13149	2.07603
FBgn0030715	5.01999	4.94823	5.09174	-0.143515	-3.88574	0.022736	0.0377417	-1.10459	Or13a	protein_coding	Odorant receptor 13a [Source:FlyBase;Acc:FBgn0030715]	X	15974425	15976706	1	1	FlyBase	5.0528	5.19624	4.81716	4.99085	4.97473	5.08814
FBgn0026395	4.41991	4.34076	4.49905	-0.158282	-3.89138	0.0226386	0.0377417	-1.11596	Or23a	protein_coding	Odorant receptor 23a [Source:FlyBase;Acc:FBgn0026395]	2L	2654049	2655462	1	1	FlyBase	4.38508	4.59535	4.35291	4.46501	4.2843	4.43678
FBgn0036080	5.67482	5.58367	5.76596	-0.182288	-2.14988	0.107657	0.139618	-1.13468	Or67d	protein_coding	Odorant receptor 67d [Source:FlyBase;Acc:FBgn0036080]	3L	10273204	10274624	1	1	FlyBase	5.6716	5.85549	5.45923	5.81829	5.6202	5.6241
FBgn0041621	4.33531	4.24167	4.42895	-0.187277	-4.1491	0.0186904	0.0323187	-1.13861	Or82a	protein_coding	Odorant receptor 82a [Source:FlyBase;Acc:FBgn0041621]	3R	4256972	4258444	1	1	FlyBase	4.2659	4.42801	4.32818	4.46501	4.13093	4.39383
FBgn0261401	5.90933	5.79428	6.02438	-0.230105	-4.52222	0.0143737	0.0265114	-1.17292	Ir75c	protein_coding	Ionotropic receptor 75c [Source:FlyBase;Acc:FBgn0261401]	3L	17820493	17822834	-1	1	FlyBase	5.95851	6.10387	5.77963	6.00779	5.64469	5.96148
FBgn0035604	6.8448	6.72837	6.96123	-0.232863	-4.68846	0.012854	0.0242474	-1.17516	Ir64a	protein_coding	Ionotropic receptor 64a [Source:FlyBase;Acc:FBgn0035604]	3L	5378786	5382821	-1	1	FlyBase	6.75574	6.91518	6.7167	6.93467	6.71266	7.03384
FBgn0023523	3.47589	3.35729	3.5945	-0.237214	-2.3867	0.0845615	0.113203	-1.17871	Or2a	protein_coding	Odorant receptor 2a [Source:FlyBase;Acc:FBgn0023523]	X	2246231	2247567	1	1	FlyBase	3.5664	3.56766	3.18405	3.60185	3.3214	3.61399
FBgn0026397	7.20186	7.07943	7.32429	-0.244865	-6.96115	0.0035997	0.00872211	-1.18498	Or22b	protein_coding	Odorant receptor 22b [Source:FlyBase;Acc:FBgn0026397]	2L	1522697	1524257	1	1	FlyBase	7.15002	7.3824	7.07547	7.31538	7.01279	7.27509
FBgn0037501	5.13937	4.99176	5.28698	-0.295225	-8.06596	0.00220223	0.00586092	-1.22708	Ir84a	protein_coding	Ionotropic receptor 84a [Source:FlyBase;Acc:FBgn0037501]	3R	7406869	7409384	1	1	FlyBase	5.08566	5.34869	4.92004	5.22964	4.96957	5.28262
FBgn0259683	6.34317	6.18809	6.49825	-0.310156	-8.00437	0.00225963	0.00586092	-1.23984	Ir40a	protein_coding	Ionotropic receptor 40a [Source:FlyBase;Acc:FBgn0259683]	2L	22189526	22214376	-1	3	FlyBase	6.19269	6.54818	6.22698	6.50502	6.1446	6.44155
FBgn0035468	6.90833	6.75154	7.06512	-0.313584	-6.19525	0.00528124	0.0118471	-1.24279	Gr63a	protein_coding	Gustatory receptor 63a [Source:FlyBase;Acc:FBgn0035468]	3L	3894999	3896603	-1	1	FlyBase	6.76168	7.16993	6.75122	6.99542	6.74171	7.03002
FBgn0038203	4.7643	4.59988	4.92871	-0.328825	-4.31495	0.0165966	0.0293089	-1.25599	Or88a	protein_coding	Odorant receptor 88a [Source:FlyBase;Acc:FBgn0038203]	3R	14109445	14110823	1	1	FlyBase	4.6858	4.8382	4.6173	5.00391	4.49654	4.94401
FBgn0034865	8.1347	7.96751	8.30188	-0.334367	-8.73452	0.00168405	0.00481987	-1.26082	Or59b	protein_coding	Odorant receptor 59b [Source:FlyBase;Acc:FBgn0034865]	2R	23470165	23471775	-1	1	FlyBase	8.01903	8.32452	7.9487	8.32607	7.93481	8.25505
FBgn0028963	4.16853	3.98629	4.35077	-0.364475	-5.96906	0.0059611	0.0125853	-1.28741	Or49b	protein_coding	Odorant receptor 49b [Source:FlyBase;Acc:FBgn0028963]	2R	12842665	12844704	1	1	FlyBase	4.11491	4.47357	3.8436	4.32637	4.00037	4.25236
FBgn0026388	4.50159	4.30624	4.69694	-0.3907	-5.93731	0.00606521	0.0125853	-1.31103	Or46a	protein_coding	Odorant receptor 46a [Source:FlyBase;Acc:FBgn0026388]	2R	10139264	10142074	1	2	FlyBase	4.23694	4.75455	4.28171	4.67547	4.40009	4.66081
FBgn0036078	5.00789	4.81189	5.20388	-0.391986	-10.6019	0.00087151	0.00322818	-1.3122	Or67c	protein_coding	Odorant receptor 67c [Source:FlyBase;Acc:FBgn0036078]	3L	10243320	10244706	-1	1	FlyBase	4.91333	5.33641	4.86952	5.23186	4.65283	5.04336
FBgn0033515	-0.48007	-0.692854	-0.267286	-0.425568	-1.01017	0.376974	0.429661	-1.3431	Ir47a	protein_coding	Ionotropic receptor 47a [Source:FlyBase;Acc:FBgn0033515]	2R	10377128	10380109	-1	1	FlyBase	-0.280991	-0.117642	-0.650086	0.842196	-1.14748	-1.52641
FBgn0051718	5.42288	5.20285	5.64291	-0.440066	-9.11072	0.00146009	0.00432814	-1.35667	Ir31a	protein_coding	Ionotropic receptor 31a [Source:FlyBase;Acc:FBgn0051718]	2L	10405565	10408197	1	2	FlyBase	5.19007	5.64595	5.25788	5.61377	5.16059	5.66901
FBgn0037576	5.43191	5.19372	5.6701	-0.476388	-10.5212	0.000894557	0.00322818	-1.39126	Or85a	protein_coding	Odorant receptor 85a [Source:FlyBase;Acc:FBgn0037576]	3R	8321747	8323054	1	1	FlyBase	5.23226	5.78496	5.21805	5.64411	5.13084	5.58124
FBgn0026398	5.79822	5.55434	6.0421	-0.487767	-12.806	0.000455713	0.00235905	-1.40227	Or22a	protein_coding	Odorant receptor 22a [Source:FlyBase;Acc:FBgn0026398]	2L	1520491	1522156	1	1	FlyBase	5.60894	6.13492	5.67727	6.12953	5.37681	5.86185
FBgn0026393	6.95074	6.7049	7.19658	-0.491681	-13.3961	0.00039015	0.00231303	-1.40608	Or43b	protein_coding	Odorant receptor 43b [Source:FlyBase;Acc:FBgn0026393]	2R	7920835	7922604	-1	1	FlyBase	6.71607	7.22758	6.77353	7.2324	6.6251	7.12977
FBgn0037590	6.05911	5.79857	6.31965	-0.521077	-9.53139	0.00125272	0.00399905	-1.43503	Or85b	protein_coding	Odorant receptor 85b [Source:FlyBase;Acc:FBgn0037590]	3R	8510077	8511358	-1	1	FlyBase	5.80419	6.427	5.83773	6.34903	5.7538	6.18292
FBgn0026392	2.27301	2.00982	2.53619	-0.526371	-2.3913	0.084174	0.113203	-1.4403	Or33a	protein_coding	Odorant receptor 33a [Source:FlyBase;Acc:FBgn0026392]	2L	11934505	11935716	1	1	FlyBase	1.80705	2.77605	2.01881	2.64256	2.2036	2.18997
FBgn0041250	5.8108	5.54565	6.07595	-0.530302	-9.79857	0.00114028	0.0038548	-1.44423	Gr21a	protein_coding	Gustatory receptor 21a [Source:FlyBase;Acc:FBgn0041250]	2L	780482	782885	1	2	FlyBase	5.5454	6.18486	5.62408	6.11396	5.46747	5.92903
FBgn0028946	5.8019	5.50958	6.09422	-0.584643	-9.14574	0.00144123	0.00432814	-1.49967	Or35a	protein_coding	Odorant receptor 35a [Source:FlyBase;Acc:FBgn0028946]	2L	15622068	15623558	-1	1	FlyBase	5.49736	6.21087	5.52418	6.09701	5.5072	5.97479
FBgn0041241	0.91314	0.587003	1.23928	-0.652275	-3.29834	0.0364547	0.0550134	-1.57164	Gr47b	protein_coding	Gustatory receptor 47b [Source:FlyBase;Acc:FBgn0041241]	2R	11361900	11363405	1	1	FlyBase	0.93075	1.09107	0.282262	1.31414	0.547996	1.31262
FBgn0034994	2.21466	1.84452	2.5848	-0.740281	-12.1386	0.000547894	0.0025264	-1.6705	Ir60a	protein_coding	Ionotropic receptor 60a [Source:FlyBase;Acc:FBgn0034994]	2R	24249055	24251303	-1	1	FlyBase	1.80705	2.66261	1.67094	2.41126	2.05558	2.68055
FBgn0260874	4.95565	4.3957	5.51559	-1.11989	-19.6942	0.000102574	0.00141893	-2.1733	Ir76a	protein_coding	Ionotropic receptor 76a [Source:FlyBase;Acc:FBgn0260874]	3L	19799278	19803427	1	4	FlyBase	4.34944	5.47167	4.34472	5.56704	4.49295	5.50806
