## Supplementary material for "Functional integration of “undead” neurons in the olfactory system": Table S3

### Sheet: Table S3
Table S3. In situ expression properties of chemosensory genes up-regulated in PCD-blocked antennae.
Gene	Organ/sensillum	Precursor type	Wild-type co-expression partners	Fold_Change	adj.P.Val
Or33b	larval		Or47a (in larval dorsal organ)	42.1028	0.00235905
Gr43a	gustatory			11.2385	0.00141893
Or19a	ai3	Nba	Or19b	10.4859	0.00231303
Gr98d	gustatory			8.22491	0.00295926
Or42b	ab1	Nba		6.88097	0.00151796
Or65a	at4	Nba	Or65b, Or65c	4.9193	0.00181534
Gr39a	gustatory			4.78967	0.0140582
Gr33a	gustatory			4.62406	0.000765582
Or65c	at4	Nba	Or65a, Or65b	4.23558	0.0038548
Gr98b	gustatory			4.07922	0.0392691
Or65b	at4	Nba	Or65a, Or65c	3.93416	0.000919522
Ir56a	gustatory			3.42906	0.000765582
Gr32a	gustatory			2.78797	0.0462106
Or49a	ab10	Nba	Or85f	2.72857	0.00947462
Or43a	ai3	Naa		2.66394	0.00163363
Or1a	larval			2.27412	0.0124638
Or85e	pb2	Nba	Or33c	1.94891	0.058689
Ir75d	ac1/2/4	Naa		1.8053	0.00141893
Gr93a	gustatory			1.75714	0.00872211
Or69a	ab9	Nba	Or69aA/B	1.74015	0.00859157
Or47a	ab5	Nba	Or33b (in larval dorsal organ)	1.67016	0.00181534
Or85f	ab10	Nba	Or49a	1.59582	0.00295926
