## Supplementary material for "Functional integration of “undead” neurons in the olfactory system": Table S4

### Sheet: Table S4
Table S4. Antibody dilutions.
Antibody	Dilution	Source/Reference
Mouse anti-Elav	1:10	DSHB
Rabbit anti-RFP	1:250	Abcam ab62341
Chicken anti-GFP	1:1000	Abcam ab13970
Rabbit anti-IR75b	1:100	(Prieto-Godino et al., 2017)
Guinea pig anti-IR75c	1:100	(Prieto-Godino et al., 2017)
Guinea pig anti-IR40a	1:10	(Silbering et al., 2016)
Rabbit anti-IR64a	1:250	(Ai et al., 2010)
Rabbit anti-ORCO	1:200	(Larsson et al., 2004)
Guinea pig anti-ORCO	1:250	(Gomez-Diaz et al., 2013)
Mouse anti-Bruchpilot (nc82)	1:10	DSHB
Alexa 488 Goat Anti-Chicken	1:1000	Abcam ab150169
Cy3 Goat anti-Mouse	1:250	Jackson Immunoresearch 115-165-166
Cy3 Goat anti-Rabbit	1:250	Jackson Immunoresearch 111-165-144 0
Cy3 Goat anti-Rat	1:100	Jackson Immunoresearch
Alexa 488 Goat anti-Rabbit	1:100	Invitrogen A11034
Cy5 Goat anti-Mouse	1:250	Jackson Immunoresearch 115-175-166
Cy5 Goat anti-Rabbit	1:100	Jackson Immunoresearch 111-175-144
Cy5 Goat anti-Guinea pig	1:300	Abcam ab102372
