## Supplementary material for "Functional integration of “undead” neurons in the olfactory system": Table S5

### Sheet: Table S5
Table S5. Accession numbers of the housekeeping protein sequences used to reconstruct the drosophilid phylogenetic tree.
Species	ADH	COI	COII	COIII	ND2	XDH
Drosophila affinis	Q56RV3	A0A1B2Y739	Q85TA0	Q85T73	-	Q8ISW9
Drosophila arizonae	P27581	A2T0R3	A3QS10	-	B0ZC01	Q8IT16
Drosophila busckii	A8QWS4	W1I6G6	A0A088BCL1	Q85T72	-	A0A0M4EK34
Drosophila cardini	Q0VIA9	F4YFM7	Q85TC1	Q85T96	-	-
Drosophila erecta	P28483	K4MHI1	B3LEV8	B3LEW1	B3LEV6	B3P193
Drosophila ficusphila	Q1G5P0	Q58X27	Q58X39	-	-	Q1G5N5
Drosophila hamatofila	-	L7T050	Q3HRH6	Q9XN65	Q3HR96	-
Drosophila immigrans	Q07588	K4MJW1	Q8M207	B1PTE1	B2CHL8	-
Drosophila macrospina	A0A097ZNT9	A0A097ZNZ1	A5HBZ7	D6NTE2	-	-
Drosophila mauritiana	P07162	Q34345	Q8SGU6	Q9MGM9	P29867	-
Drosophila melanogaster	P00334	P00399	P00408	P00417	P03896	P10351
Drosophila mojavensis	P09369	A2T0V7	Q6T4M6	B1PTK5	B0ZC02	Q8IT24
Drosophila nanoptera	Q0QAM3	B2YDW6	Q8M206	Q9TAV8	I3PPU1	Q8ISX7
Drosophila nasuta	A8QWS0	B2YDV1	B2L9H9	B1PTE9	B2CHM1	A0A2K9RCK2
Drosophila navojoa	P12854	A2T0Q8	B2L9M8	-	B0ZC03	-
Drosophila nebulosa	O96926	B2YE27	Q8SGS8	-	-	Q9U8E1
Drosophila neocordata	F4ZKG2	B2YE20	O63555	B1PTS2	-	Q9N2R5
Drosophila pallidipennis	-	B2YDW8	Q6YBP7	B1PTH9	B2CHN0	-
Drosophila pseudoobscura	Q6LCE4	K4MK23	P67799	Q85T71	B2CHQ5	P22811
Drosophila putrida	A0A097ZNU9	A0A097ZNZ9	Q8M202	Q85T82	B2CHP4	-
Drosophila repletoides	-	-	A8IF76	-	-	-
Drosophila sechellia	Q9GN94	A0A023RCM4	Q7IV46	Q9MGM0	P29868	Dsec\GM24078
Drosophila simulans	Q24641	A0A077HFT8	P50253	P50271	P29869	Q6WMV6
Drosophila subobscura	Q03384	A0A0X8XN68	P29865	Q85T74	-	P91711
Drosophila takahashii	A0A1L2FW38	A0A0H3ZK68	Q8SGT8	-	-	LOC108062701
Drosophila yakuba	P26719	A0A077HA65	P00409	P00418	P03895	Q6WMV4
